# Structural Requirements for Reverse Transcription by a Diversity-generating Retroelement

**DOI:** 10.1101/2023.10.23.563531

**Authors:** Sumit Handa, Tapan Biswas, Jeet Chakraborty, Gourisankar Ghosh, Blair G. Paul, Partho Ghosh

## Abstract

Diversity-generating retroelements (DGRs) create massive protein sequence variation in ecologically diverse microbes. Variation occurs during reverse transcription of a protein-encoding RNA template coupled to misincorporation at adenosines. In the prototypical *Bordetella* bacteriophage DGR, the template must be surrounded by upstream and downstream RNA segments for cDNA synthesis by the reverse transcriptase bRT and associated protein Avd. The function of the surrounding RNA was unknown. Cryo-EM revealed that this RNA enveloped bRT and lay over barrel-shaped Avd, forming an intimate ribonucleoprotein (RNP).

An abundance of essential interactions between RNA structural elements and bRT-Avd precisely positioned an RNA homoduplex for initiation of cDNA synthesis by *cis*-priming. Our results explain how the surrounding RNA primes cDNA synthesis, promotes processivity, terminates polymerization, and strictly limits mutagenesis to select proteins through mechanisms that are likely conserved in DGRs from distant taxa.
