## Supplementary material for "Structural Requirements for Reverse Transcription by a Diversity-generating Retroelement": Table S1

### Sheet: Sheet1
Table S1. Cryo-EM data collection, refinement and validation statistics
Complexes	1		2		3		4		5		6		7		8		9
RNP Conformation	Active G:dCTP		Active A:Empty		Active G:Empty		Resting		Resting		Resting		Pre-active 1		Pre-active 1		Pre-active 2
RNAΔ98	TRU114A		TRG117A		WT		TRG117A		WT		TRG117A		WT		TRU114A		WT
Incubation	dCTP, dATP, ddGTP		dCpCpp		dCpCpp		dCpCpp		None		dTpTpp		dCpCpp		dCTP, dATP, ddGTP		None
Map (EMDB code)	EMD-42077		EMD-42081		EMD-42079		EMD-42082		EMD-42084		EMD-42085		EMD-42080		EMD-42078		EMD-42083
Data Collection and Processing
Magnification	130000		130000		130000		130000		130000		130000		130000		130000		130000
Voltage (kV)	300		300		300		300		300		300		300		300		300
Electron exposure (e-/A2)	~ 55		~ 55		~ 55		~ 55		~ 55		~ 55		~ 55		~ 55		~ 55
Defocus range (nm)	400-2000		400-2000		400-2000		400-2000		400-2000		400-2000		400-2000		400-2000		400-2000
Map size (A)	320/320/320		320/320/320		320/320/320		320/320/320		320/320/320		320/320/320		320/320/320		320/320/320		320/320/320
Pixel size (A)	1		1		1		1		1		1		1		1		1
Total images used (#)	3116		4969		4872		4969		2956		4405		4872		3116		2956
Final particle images (#)	465567		127422		148084		109161		189678		66535		121652		343150		202034
Global map resolution (A)	3.25		3.23		3.07		3.29		3.05		3.61		3.16		3.28		3.05
FSC threshold	0.143		0.143		0.143		0.143		0.143		0.143		0.143		0.143		0.143
Global B factor (map)	103		70.2		68.5		70.4		89.4		90.4		55.1		92.9		97.6
Model composition
Model (PDB code)	8UB7		8UBB		8UB9		8UBC		8UBE		8UBF		8UBA		8UB8		8UBD
Total atoms (non hydrogen)	10399		10349		10370		9092		10613		9291		10299		10299		10368
Protein residues/atoms	893/7206		891/7186		893/7206		880/7099		876/7060		882/7109		897/7237		897/7237		890/7181
RNA residues/atoms	148/3164		148/3163		148/3164		93/1993		167/3553		102/2182		143/3062		143/3062		149/3187
Ligand atoms	29		none		none		none		none		none		none		none		none
RMS deviation
Bond lengths (RMSZ)	0.55		0.49		0.59		0.39		0.61		0.4		0.55		0.56		0.61
Bond angles (RMSZ)	0.85		0.83		0.83		0.72		1		0.7		0.81		0.88		0.98
Validation
Molprobity Clash score (including H atoms)	13		41		20		36		50		14		27		26		42
Ramachandran plot (protein backbone)
Favored (%)	89		90		88		85		85		88		90		89		86
Allowed (%)	9		7		9		10		12		9		8		9		10
Disallowed (%)	2		3		3		5		4		3		2		2		4
Protein rotamer outliers (%)	18		19		17		24		21		22		7		6		19
RNA pucker outliers (%)	4		4		2		3		8		4		2		2		6
Primary map orthogonal projection X-axis
