## Supplementary material for "Structural Requirements for Reverse Transcription by a Diversity-generating Retroelement": Table S2

### Sheet: Sheet1
Table S2. Q-scores and Map correlation coefficients
				Q-score (Protein)							Q-score (RNA)		Map cc
Complex	Conformation	DGR RNA + Incubation	Res (Å)	bRT	Avd 1	Avd 2	Avd 3	Avd 4	Avd 5	Expected		Expected	Refined B	Derived Bd
1a	Active G:dCTPb	U114A + dNTPsc	3.25	0.64	0.64	0.64	0.59	0.58	0.58	0.52	0.49	0.47	0.71	0.78
2	Active A:Empty	G117A + dCpCpp	3.23	0.51	0.6	0.58	0.57	0.54	0.54	0.52	0.35	0.47	0.71	0.75
3	Active G:Empty	WT + dCpCpp	3.07	0.57	0.61	0.61	0.57	0.59	0.54	0.55	0.22	0.49	0.72	0.78
4	Resting	G117A + dCpCpp	3.29	0.5	0.55	0.56	0.52	0.56	0.56	0.51	0.4	0.46	0.71	0.76
5	Resting	WT + None	3.05	0.47	0.59	0.59	0.54	0.56	0.56	0.55	0.26	0.5	0.58	0.68
6	Resting	G117A + dTpTpp	3.61	0.42	0.5	0.5	0.46	0.44	0.44	0.45	0.34	0.41	0.72	0.74
7	Pre-Active 1	WT + dCpCpp	3.16	0.57	0.58	0.57	0.56	0.55	0.55	0.53	0.4	0.48	0.73	0.78
8	Pre-Active 1	U114A + dNTPs	3.28	0.61	0.64	0.63	0.6	0.59	0.58	0.51	0.39	0.46	0.69	0.77
9	Pre-Active 2	WT + None	3.05	0.44	0.58	0.57	0.55	0.54	0.54	0.55	0.31	0.5	0.61	0.69
aNumbers correspond to Table S1.
bQ-scores for dCTP and Mg2+ were 0.47 and 0.73, respectively.
cdCTP, dATP, and ddGTP.
dDerived B= 150 • (1-Q)
